# Whole-genome duplications and the long-term evolution of gene regulatory networks in angiosperms

**DOI:** 10.1101/2023.03.13.532351

**Authors:** Fabricio Almeida-Silva, Yves Van de Peer

**Affiliations:** Department of Plant Biotechnology and Bioinformatics, Ghent University, 9052 Ghent, Belgium; VIB Center for Plant Systems Biology, VIB, 9052 Ghent, Belgium; Centre for Microbial Ecology and Genomics, Department of Biochemistry, Genetics and Microbiology, University of Pretoria, Pretoria 0028, South Africa; College of Horticulture, Academy for Advanced Interdisciplinary Studies, Nanjing Agricultural University, Nanjing, China

**Keywords:** systems biology, genome evolution, polyploidy, network evolution, bioinformatics

## Abstract

Angiosperms have a complex history of whole-genome duplications (WGDs), with varying numbers and ages of WGD events across clades. These WGDs have greatly affected the composition of plant genomes due to the biased retention of genes belonging to certain functional categories following their duplication. In particular, regulatory genes and genes encoding proteins that act in multiprotein complexes have been retained in excess following WGD. Here, we inferred protein-protein interaction (PPI) networks and gene regulatory networks (GRNs) for seven well-characterized angiosperm species and explored the impact of both WGD and small-scale duplications (SSD) in network topology by analyzing changes in frequency of network motifs. We found that PPI networks are enriched in WGD-derived genes associated with dosage-sensitive intricate systems, and strong selection pressures constrain the divergence of WGD-derived genes at the sequence and PPI levels. WGD-derived genes in network motifs are mostly associated with dosage-sensitive processes, such as regulation of transcription and cell cycle, translation, photosynthesis, and carbon metabolism, while SSD-derived genes in motifs are associated with response to biotic and abiotic stress. Recent polyploids have higher motif frequencies than ancient polyploids, while WGD-derived network motifs tend to be disrupted on the longer term. Our findings demonstrate that both WGD and SSD have contributed to the evolution of angiosperm GRNs, but in different ways, with WGD events likely having a more significant impact on the short-term evolution of polyploids.
