## Supplementary Tables for "Whole-genome duplications and the long-term evolution of gene regulatory networks in angiosperms"

### Sheet: S1
Supplementary Table S1. Genomic and transcriptomic data used in this study.
Species	Genes	Version	Source	Expression_Atlas_Project	RNAseq_samples
Oryza sativa spp. japonica	35775	IRGSP-1.0	Ensembl Plants v53	E-MTAB-2037	35
Zea mays	39756	Zm-B73-REFERENCE-NAM-5.0	Ensembl Plants v53	E-GEOD-50191	115
Vitis vinifera	35134	PN40024.v4	Ensembl Plants v53	E-GEOD-62744	100
Glycine max	55897	Glycine_max_v2.1	Ensembl Plants v53	E-GEOD-61857	40
Solanum lycopersicum	34429	SL3.0	Ensembl Plants v53	E-MTAB-4813	90
Populus trichocarpa	41335	Pop_tri_v3	Ensembl Plants v53	E-GEOD-81077	40
Arabidopsis thaliana	27628	TAIR10	Ensembl Plants v53	E-MTAB-7978	270

### Sheet: S2
Supplementary Table S2. Functional enrichment analysis for WGD-derived genes that interact.
Species	Process
Glycine max	Lipid metabolism
Glycine max	Photosynthesis
Glycine max	Heme biosynthesis
Glycine max	Signal transduction
Glycine max	Glucose oxidation
Glycine max	Proteolysis
Glycine max	Amino acid oxidation
Glycine max	Cutin biosynthesis
Glycine max	Cell wall biogenesis
Glycine max	Redox homeostasis
Glycine max	Nucleic acid metabolism
Glycine max	mRNA processing
Glycine max	Translation
Glycine max	Transcriptional regulation
Arabidopsis thaliana	Cell cycle
Arabidopsis thaliana	Photosynthesis
Arabidopsis thaliana	Signal transduction
Arabidopsis thaliana	Glucose oxidation
Arabidopsis thaliana	mRNA processing
Arabidopsis thaliana	Vesicle-mediated trafficking
Arabidopsis thaliana	Proteolysis
Arabidopsis thaliana	Amino acid oxidation
Arabidopsis thaliana	Redox homeostasis
Arabidopsis thaliana	Translation
Arabidopsis thaliana	Lipid metabolism
Arabidopsis thaliana	Transcriptional regulation
Populus trichocarpa	Lipid metabolism
Populus trichocarpa	Glucose oxidation
Populus trichocarpa	Signal transduction
Populus trichocarpa	Amino acid oxidation
Populus trichocarpa	Photosynthesis
Populus trichocarpa	Nitrate assimilation
Populus trichocarpa	Cell wall biogenesis
Populus trichocarpa	Redox homeostasis
Populus trichocarpa	Translation
Populus trichocarpa	Transcriptional regulation
Solanum lycopersicum	Photosynthesis
Solanum lycopersicum	Glucose oxidation
Solanum lycopersicum	Lipid metabolism
Solanum lycopersicum	Signal transduction
Vitis vinifera	Signal transduction
Vitis vinifera	Lipid metabolism
Vitis vinifera	Glucose oxidation
Vitis vinifera	Redox homeostasis
Oryza sativa	Cell cycle
Oryza sativa	Signal transduction
Oryza sativa	Translation
Zea mays	Photosynthesis
Zea mays	Glucose oxidation
Zea mays	Cell wall biogenesis
Zea mays	Translation
Zea mays	Signal transduction
Zea mays	Redox homeostasis
Zea mays	Transcriptional regulation

### Sheet: S3
Supplementary Table S3. Enriched functional categories and TF families for duplicated genes in bifans.
Species	Motif	Class	Mode
Athaliana	Targets	Translation	WGD
Athaliana	Targets	Transcriptional regulation	WGD
Athaliana	Targets	Ribosome biogenesis	WGD
Athaliana	Targets	ATP/GTPase	WGD
Athaliana	Targets	Ubiquitin-proteasome pathway	WGD
Athaliana	Targets	Actin	WGD
Athaliana	Targets	G3P dehydrogenase	WGD
Athaliana	Targets	Histone deacetylase	WGD
Athaliana	TF	NAC	SSD
Athaliana	TF	G2-like	SSD
Athaliana	TF	bHLH	SSD
Athaliana	TF	WRKY	SSD
Athaliana	TF	ERF	SSD
Athaliana	TF	Zf-HD	SSD
Athaliana	TF	TCP	SSD
Athaliana	Targets	Ubiquitin-proteasome pathway	SSD
Athaliana	Targets	Response to oxidative stress	SSD
Athaliana	Targets	Photosynthesis	SSD
Athaliana	Targets	Cell wall biogenesis	SSD
Athaliana	Targets	Vesicle-mediated transport	SSD
Athaliana	Targets	Auxin-mediated signaling	SSD
Athaliana	Targets	Chitinase	SSD
Athaliana	Targets	Xyloglucan biosynthesis	SSD
Athaliana	Targets	Response to hypoxia	SSD
Athaliana	Targets	Cytoskeleton organization	SSD
Athaliana	Targets	Transcriptional regulation	SSD
Athaliana	Targets	Gibberelin-mediated signaling	SSD
Athaliana	Targets	Peroxidase	SSD
Athaliana	Targets	ATP/GTPase	SSD
Athaliana	Targets	NB-ARC	SSD
Athaliana	Targets	Apoptose-related factor	SSD
Athaliana	Targets	Expansin	SSD
Athaliana	Targets	Leucine-rich repeat protein	SSD
Athaliana	Targets	TIR domain	SSD
Athaliana	Targets	Thaumatin	SSD
Athaliana	Targets	Lysozyme-like domain	SSD
Athaliana	Targets	Non-specific lipid-transfer protein	SSD
Athaliana	Targets	RPW8 domain	SSD
Gmax	TF	WRKY	WGD
Gmax	Targets	Translation	WGD
Gmax	Targets	Chaperone	WGD
Gmax	Targets	Ribosome biogenesis	WGD
Gmax	Targets	Transcriptional regulation	WGD
Gmax	Targets	Protein phosphorylation	WGD
Gmax	Targets	Endocytosis	WGD
Gmax	Targets	Thylakoid membrane organization	WGD
Gmax	Targets	Chlorophyll biosynthesis	WGD
Gmax	Targets	Flower development	WGD
Gmax	Targets	Signal transduction	WGD
Gmax	Targets	ATP/GTPase	WGD
Gmax	Targets	Cell cycle regulation	WGD
Gmax	Targets	Histone binding	WGD
Gmax	Targets	Helicase	WGD
Gmax	Targets	UBA superfamily	WGD
Gmax	Targets	Heat-shock protein	WGD
Gmax	Targets	Acetyl-CoA biotin carboxyl carrier	WGD
Gmax	TF	EIL	SSD
Gmax	Targets	Defense response	SSD
Gmax	Targets	Signal transduction	SSD
Gmax	Targets	Ubiquitin-proteasome pathway	SSD
Gmax	Targets	Ribosome biogenesis	SSD
Gmax	Targets	NB-ARC	SSD
Gmax	Targets	Apoptose-related factor	SSD
Gmax	Targets	Disease resistance protein	SSD
Gmax	Targets	TIR domain	SSD
Gmax	Targets	Leucine-rich repeat protein	SSD
Gmax	Targets	LRR-RK	SSD
Gmax	Targets	RPW8 domain	SSD
Gmax	Targets	DNA topoisomerase	SSD
Slycopersicum	Targets	UBA superfamily	WGD
Slycopersicum	Targets	RuBisCO	WGD
Slycopersicum	Targets	Ubiquitin-proteasome pathway	WGD
Slycopersicum	Targets	Translation	WGD
Slycopersicum	Targets	ATP/GTPase	WGD
Slycopersicum	Targets	Ribosome biogenesis	WGD
Slycopersicum	Targets	PEP carboxylase	WGD
Slycopersicum	TF	GATA	SSD
Slycopersicum	Targets	Actin	SSD
Slycopersicum	Targets	K:H+ antiport	SSD
Slycopersicum	Targets	Histone	SSD
Vvinifera	TF	HB-other	WGD
Vvinifera	TF	Dof	WGD
Vvinifera	Targets	Translation	WGD
Vvinifera	Targets	Transcriptional regulation	WGD
Vvinifera	Targets	Expansin	WGD
Vvinifera	Targets	Histone	WGD
Vvinifera	Targets	Cytochrome C oxidase	WGD
Vvinifera	Targets	Fatty acid desaturase	WGD
Vvinifera	Targets	Vesicle-mediated transport	WGD
Vvinifera	Targets	Ribosome biogenesis	WGD
Vvinifera	Targets	Photosystem II	WGD
Vvinifera	Targets	Redox homeostasis	WGD
Vvinifera	TF	FAR1	SSD
Vvinifera	Targets	Cytoskeleton organization	SSD
Vvinifera	Targets	Cell cycle regulation	SSD
Vvinifera	Targets	Aquaporin	SSD
Vvinifera	Targets	Xyloglucan biosynthesis	SSD
Vvinifera	Targets	Response to oxidative stress	SSD
Vvinifera	Targets	Ribosome biogenesis	SSD
Vvinifera	Targets	TIR domain	SSD
Vvinifera	Targets	Ubiquitin domain	SSD
Vvinifera	Targets	Leucine-rich repeat protein	SSD
Vvinifera	Targets	Expansin	SSD
Vvinifera	Targets	Ferritin	SSD
Osativa	Targets	Endocytosis	WGD
Osativa	Targets	Cell wall biogenesis	WGD
Osativa	Targets	Xylan biosynthesis	WGD
Osativa	Targets	Expansin	WGD
Osativa	Targets	Ribosome biogenesis	WGD
Osativa	Targets	Transcriptional regulation	WGD
Osativa	TF	M-type	SSD
Osativa	TF	NAC	SSD
Osativa	TF	NF-YA	SSD
Osativa	TF	YABBY	SSD
Osativa	Targets	Photosynthesis	SSD
Osativa	Targets	Response to oxidative stress	SSD
Osativa	Targets	Ubiquitin-proteasome pathway	SSD
Osativa	Targets	Vesicle-mediated transport	SSD
Osativa	Targets	ATP/GTPase	SSD
Osativa	Targets	Cell wall biogenesis	SSD
Osativa	Targets	Chitinase	SSD
Osativa	Targets	Signal transduction	SSD
Osativa	Targets	Xyloglucan biosynthesis	SSD
Osativa	Targets	Defense response	SSD
Osativa	Targets	Peroxidase	SSD
Osativa	Targets	Aquaporin	SSD
Osativa	Targets	Lysozyme-like domain	SSD
Osativa	Targets	Thaumatin	SSD
Osativa	Targets	Expansin	SSD
Osativa	Targets	Ribosome biogenesis	SSD
Osativa	Targets	Ferredoxin	SSD
Zmays	Targets	Protein transport	WGD
Zmays	Targets	Acetyl-CoA biosynthesis	WGD
Zmays	Targets	TCA cycle	WGD
Zmays	Targets	Signal transduction	WGD
Zmays	Targets	Transcriptional regulation	WGD
Zmays	Targets	Cell cycle regulation	WGD
Zmays	Targets	Ubiquitin-proteasome pathway	WGD
Zmays	Targets	Response to red/far red light	WGD
Zmays	Targets	Chaperone	WGD
Zmays	Targets	Cytoskeleton organization	WGD
Zmays	Targets	Heat-shock protein	WGD
Zmays	Targets	ATP/GTPase	WGD
Zmays	Targets	Vesicle-mediated transport	WGD
Zmays	Targets	Biotin/lipoyl attachment	WGD
Zmays	Targets	G3P dehydrogenase	WGD
Zmays	Targets	Ribosome biogenesis	WGD
Zmays	TF	TCP	SSD
Zmays	Targets	Protein transport	SSD
Zmays	Targets	Vesicle-mediated transport	SSD
Zmays	Targets	Aquaporin	SSD
Zmays	Targets	Auxin-mediated signaling	SSD
Zmays	Targets	Chaperone	SSD
Zmays	Targets	Ubiquitin-proteasome pathway	SSD
Zmays	Targets	ATP/GTPase	SSD
Zmays	Targets	Peroxidase	SSD
Zmays	Targets	Redox homeostasis	SSD
Zmays	Targets	Ribosome biogenesis	SSD
Zmays	Targets	Histone deacetylase	SSD
Ptrichocarpa	Targets	Translation	WGD
Ptrichocarpa	Targets	Cell cycle regulation	WGD
Ptrichocarpa	Targets	Cell wall biogenesis	WGD
Ptrichocarpa	Targets	Xylan biosynthesis	WGD
Ptrichocarpa	Targets	Cytoskeleton organization	WGD
Ptrichocarpa	Targets	Transcriptional regulation	WGD
Ptrichocarpa	Targets	Ribosome biogenesis	WGD
Ptrichocarpa	Targets	ABA-mediated signaling	WGD
Ptrichocarpa	Targets	Protein phosphorylation	WGD
Ptrichocarpa	Targets	LRR-RK	WGD
Ptrichocarpa	Targets	ATP/GTPase	WGD
Ptrichocarpa	Targets	Photosystem I	WGD
Ptrichocarpa	Targets	Heat-shock protein	WGD
Ptrichocarpa	Targets	Stomatal closure	WGD
Ptrichocarpa	TF	Dof	SSD
Ptrichocarpa	Targets	Translation	SSD
Ptrichocarpa	Targets	Redox homeostasis	SSD
Ptrichocarpa	Targets	Cell wall biogenesis	SSD
Ptrichocarpa	Targets	Xylan biosynthesis	SSD
Ptrichocarpa	Targets	Response to oxidative stress	SSD
Ptrichocarpa	Targets	Ribosome biogenesis	SSD
Ptrichocarpa	Targets	Phloem development	SSD
Ptrichocarpa	Targets	ATP/GTPase	SSD
Ptrichocarpa	Targets	Defense response	SSD
Ptrichocarpa	Targets	Response to water deprivation	SSD
Ptrichocarpa	Targets	Histone	SSD
Ptrichocarpa	Targets	Phytocyanin	SSD
Ptrichocarpa	Targets	Thaumatin	SSD
Ptrichocarpa	Targets	Resistance to virus	SSD
Ptrichocarpa	Targets	Sieve element occlusion	SSD
Ptrichocarpa	Targets	Non-specific lipid-transfer protein	SSD
Ptrichocarpa	Targets	Caspase	SSD
Ptrichocarpa	Targets	Wall-associated receptor kinase	SSD
Ptrichocarpa	Targets	Tubulin	SSD
